# The neonicotinoid acetamiprid is highly toxic to wild non-target insects

**DOI:** 10.1101/2024.04.11.589033

**Authors:** Jan Erik Sedlmeier, Ingo Grass, Prasanth Bendalam, Birgit Höglinger, Frank Walker, Daniel Gerhard, Hans-Peter Piepho, Carsten A. Brühl, Georg Petschenka

## Abstract

Although pesticides are seen as one of the main drivers of insect decline, there are still only few studies that assess their effects on non-target species under field conditions. Here we investigated the effects of the neonicotinoid insecticide Mospilan®SG (active ingredient acetamiprid) on plant bugs (Heteroptera: Miridae), a dominant group of European grassland insect communities. Abundance of three focal mirid species was reduced by up to 78% two days after field exposure at concentrations expected at field margins, with mortality varying considerably among species. Follow-up feeding assays with insecticide-treated host plants in the greenhouse and controlled dose-response assays in the laboratory confirmed the strong negative effects on non-target species. Strikingly, the neonicotinoid was nearly 10,000 times more toxic to plant bugs than to honeybees. In addition, male bugs were 20 times more sensitive than females in two of the three tested species. Thus, continuous exposure to neonicotinoids in the field may reduce the plant bug populations and promote a shift towards more insecticide-tolerant species, altering community composition. We suggest that sex-specific sensitivity should be considered in risk assessment and conclude that the real risk to non-target insects is currently greatly underestimated.
