## Supplementary file 2_fresh weight & weight normalized LD50 for "The neonicotinoid acetamiprid is highly toxic to wild non-target insects"

### Sheet: weight + weight normalized LD50
Table 1: Fresh weight of mirids by species (n=20) and sex (n=10).
	Fresh Weight [mg] Leptopterna dolabrata		Fresh Weight [mg] Megaloceroea recticornis		Fresh Weight [mg] Stenotus binotatus
	male	female	male	female	male	female
	9.92	28.85	8.07	14.28	4.04	9.2
	10.38	34.08	6.96	16.02	3.06	9.09
	10.27	24.17	7.52	19.22	3.28	7.48
	10.73	26.28	7.5	16	3.88	9.34
	9.87	24.43	7.1	19.45	4.16	10.12
	11.74	33.66	7.3	19.01	3.8	8.2
	10.06	36.46	7.15	11.46	3.7	8.56
	10.93	33.37	7.35	15.35	3.82	8.21
	9.77	31.2	6.95	16.99	3.68	10.03
	9.29	26.15	7.64	14.24	3.47	7.81
Mean:	10.296	29.865	7.354	16.202	3.689	8.804
Mean diff. male/female:	19.569		8.848		5.115
Factor male/female:	2.90064		2.20315		2.38655
Mean Fresh weight species:	20.0805		11.778		6.2465
Table 2: LD50-values of the tested mirids expressed as ng active ingredient per mg body mass.
	Mean Fresh Weight [mg]	LD50 [ng a.i. / bug]	LD50 [ng a.i. / mg bug]
Leptopterna dolabrata	20.08	10.634	0.529582
Megaoceroea recticornis	11.78	7.808	0.662818
Stenotus binotatus	6.25	0.824	0.13184
