## Supplementary file 5_statistical report for "The neonicotinoid acetamiprid is highly toxic to wild non-target insects"

### Sheet: Field Exp. Imagines+Nymphs
# field experiment import data:
library(readxl)
df <- read_excel("Count_Data_Miridae_2022.xlsx")
View(df)
# change data types:
df$treatment=as.factor(df$treatment)
df$miridae_total=as.numeric(df$miridae_total)
df$sampling=as.factor(df$sampling)
df$plot=as.factor(df$plot)
df$block=as.factor(df$block)
str(df)
# GLMM including individual counts of nymphs and imagines ("miridae_total"):
library(lme4)
m1=glmer(miridae_total~treatment*sampling + (1|block) + (1|plot),
family=poisson,
data=df)
# evaluate model fit:
summary(m1)
library(sjPlot)
tab_model(m1)
res <- resid(m1)
hist(residuals(m1), main = "Histogram of residuals (m1)")
plot(fitted(m1), res, main = "Residuals vs. fitted values (m1)")
abline(h=0, col=2, lty=2, lwd=2)
qqnorm(res, main = "QQ-Plot (m1)")
qqline(res, col=2, lty=2, lwd=2)
AIC(m1)
dispersion_glmer(m1)
# identifying significant factors and interactions in model 1 -> ANOVA:
library(car)
Anova(m1)
# post-hoc with estimated marginal means:
library(emmeans)
emm <- emmeans(m1, ~ treatment * sampling)
pairwise_comparisons <- pairs(emm, by = "sampling", adjust="tukey")
summary(pairwise_comparisons, test = TRUE, infer = TRUE)

### Sheet: Field Exp. three species only
# field experiment import data:
library(readxl)
df <- read_excel("Count_Data_Miridae_Secies_1_to_3_2022.xlsx")
View(df)
# change data types:
df$treatment=as.factor(df$treatment)
df$count=as.numeric(df$count)
df$sampling=as.factor(df$sampling)
df$plot=as.factor(df$plot)
df$block=as.factor(df$block)
df$species=as.factor(df$species)
str(df)
# GLMM including only count data from sampling 1 (2 days after application) and only of S. binotatus, L. dolabrata & M. recticornis
df1=subset(df, df$sampling=="1")
library(lme4)
m1=glmer(count~treatment*species + (1|block) + (1|plot), family=poisson
,data=df1)
# evaluate model fit:
summary(m1)
library(sjPlot)
tab_model(m1)
res <- resid(m1)
hist(residuals(m1), main="Histogram of residuals (m1)")
plot(fitted(m1), res, main = "Residuals vs. fitted values (m1)")
abline(h=0, col=2, lty=2, lwd=2)
qqnorm(res, main = "QQ-Plot (m1)")
qqline(res, col=2, lty=2, lwd=2)
AIC(m1)
dispersion_glmer(m1)
# identifying significant factors and interactions in model 1 -> ANOVA:
library(car)
Anova(m1)
# post-hoc with estimated marginal means:
library(emmeans)
emm1 <- emmeans(m1, ~ treatment * species)
pairwise_comparisons <- pairs(emm1, by = "species", adjust="tukey")
summary(pairwise_comparisons, test = TRUE, infer=TRUE)

### Sheet: Greenhouse Experiment
# greenhouse experiment import data:
library(readxl)
df <- read_excel("Data_Greenhouse.xlsx")
View(df)
# change data types:
df$treatment=as.factor(df$treatment)
df$block=as.factor(df$block)
df$pot=as.factor(df$pot)
df$species=as.factor(df$species)
str(df)
# linear mixed model:
m1=lmer(alive~ treatment*species + (1|pot), data=df)
# evaluate model fit:
summary(m1)
tab_model(m1)
res <- resid(m1)
hist(residuals(m1), main = "Histogram of residuals (m1)")
plot(fitted(m1), res, main = "Residuals vs. fitted values (m1)")
abline(h=0, col=2, lty=2, lwd=2)
qqnorm(res, main = "QQ-Plot (m1)")
qqline(res, col=2, lty=2, lwd=2)
# identifying significant factors and interactions in model 1 -> ANOVA:
library(car)
Anova(m1)

### Sheet: Dose-Response Assays 1
Generalized linear mixed models
** Stenotus binotatus:
# dose-response assay import data S. binotatus:
library(readxl)
df <- read_excel("S.binotatus_sex.xlsx")
View(df)
# change data types:
df$concentration=as.numeric(df$concentration)
df$dead_n24=as.numeric(df$dead_n24)
df$total_sex=as.numeric(df$total_sex)
df$total=as.numeric(df$total)
df$Cohort=as.factor(df$Cohort)
df$ReplicateID=as.factor(df$ReplicateID)
df$sex=as.factor(df$sex)
str(df)
# GLMM
library(lme4)
m1=glmer(dead_n24/total_sex~concentration*sex + (1|Cohort/ReplicateID),
family=binomial,
data=df,
weights=total_sex)
# evaluate model fit:
summary(m1)
library(sjPlot)
tab_model(m1)
res <- resid(m1)
hist(residuals(m1),main = "Histogram of residuals (m1)")
plot(fitted(m1), res, main = "Residuals vs. fitted values (m1)")
abline(h=0, col=2, lty=2)
qqnorm(res,main = "QQ-Plot (m1)")
qqline(res, col=2, lty=2, lwd=2)
dispersion_glmer(m1)
AIC(m1)
# identifying significant factors and interactions in model 1 -> ANOVA:
library(car)
Anova(m1)
** Leptopterna dolabrata:
# dose-response assay import data L. dolabrata:
library(readxl)
df <- read_excel("L.dolabrata_sex.xlsx")
View(df)
# change data types:
df$concentration=as.numeric(df$concentration)
df$dead_n24=as.numeric(df$dead_n24)
df$total_sex=as.numeric(df$total_sex)
df$total=as.numeric(df$total)
df$Cohort=as.factor(df$Cohort)
df$ReplicateID=as.factor(df$ReplicateID)
df$sex=as.factor(df$sex)
str(df)
# GLMM
library(lme4)
m1=glmer(dead_n24/total_sex~concentration*sex + (1|Cohort),
family=binomial,
data=df,
weights=total_sex)				# 1(cohort/ReplicateID) (= Cohort + Cohort:ReplicateID) explained variance = 0, therefore only (1/Cohort)
# evaluate model fit:
summary(m1)
library(sjPlot)
tab_model(m1)
res <- resid(m1)
hist(residuals(m1),main = "Histogram of residuals (m1)")
plot(fitted(m1), res, main = "Residuals vs. fitted values (m1)")
abline(h=0, col=2, lty=2)
qqnorm(res,main = "QQ-Plot (m1)")
qqline(res, col=2, lty=2, lwd=2)
dispersion_glmer(m1)
AIC(m1)
# identifying significant factors and interactions in model 1 -> ANOVA:
library(car)
Anova(m1)
** Megaloceroea recticornis:
# dose-response assay import data M. recticornis:
library(readxl)
df <- read_excel("M.recticornis_sex.xlsx")
View(df)
# change data types:
df$concentration=as.numeric(df$concentration)
df$dead_n24=as.numeric(df$dead_n24)
df$total_sex=as.numeric(df$total_sex)
df$total=as.numeric(df$total)
df$Cohort=as.factor(df$Cohort)
df$ReplicateID=as.factor(df$ReplicateID)
df$sex=as.factor(df$sex)
str(df)
# GLMM
library(lme4)
m1=glmer(dead_n24/total_sex~concentration*sex + (1|Cohort/ReplicateID),
family=binomial,
data=df,
weights=total_sex)
# evaluate model fit:
summary(m1)
library(sjPlot)
tab_model(m1)
res <- resid(m1)
hist(residuals(m1),main = "Histogram of residuals (m1)")
plot(fitted(m1), res, main = "Residuals vs. fitted values (m1)")
abline(h=0, col=2, lty=2)
qqnorm(res,main = "QQ-Plot (m1)")
qqline(res, col=2, lty=2, lwd=2)
dispersion_glmer(m1)
AIC(m1)
# identifying significant factors and interactions in model 1 -> ANOVA:
library(car)
Anova(m1)

### Sheet: Dose-Response Assays 2
Log-logistic dose-response models
** Combined dose-response model - all three species:
# import data:
library(readxl)
df <- read_excel("All_species.xlsx")
View(df)
# change data types:
df$concentration=as.numeric(df$concentration)
df$Species=as.factor(df$Species)
str(df)
# dose-respone model
m1 <- drm(dead_total_24/total ~concentration, Species, data = df, weights=total,
fct = LL.4(fixed = c(NA,NA,1,NA), names = c("slope","lower","upper", "LD50")),
control=drmc(errorm=FALSE),
pmodels = data.frame(1,Species,Species,Species))
print(m1)
summary(m1)
# plot model & evaluate model fit
plot(m1,broken= TRUE, xlim=c(0,1000), ylim=c(0,1), yt=c('0.0', 0.25, 0.5 , 0.75, '1.0'), ytlab=c('0', '25', '50', '75', '100'),
xlab = "x",
ylab = "y",
cex = 1,
cex.axis = 1.5,
cex.lab = 1.8,
col=1,
lwd=2,
legend=FALSE,
legendPos=c(2, 1),
type = "average")
# confidence intervals + AIC-value:
cc <- confint(m1)
cc
AIC(m1)
# calculate LD50 values:
ED(m1, c(50), od=TRUE) # including a correction for potential over dispersion
# compare LD50 values:
compParm(m1, "LD50" , "-", od=TRUE) # comparison of absolute values including potential over dispersion correction
** Dose-response model for S. binotatus
# import data:
library(readxl)
df <- read_excel("S.binotatus_sex.xlsx")
View(df)
# change data types:
df$concentration=as.numeric(df$concentration)
df$sex=as.factor(df$sex)
df$total=as.numeric(df$total)
df$total_sex=as.numeric(df$total_sex)
str(df)
# dose-respone model
library(drc)
m1 <- drm(dead_n24/total_sex ~concentration, data = df, weights=total_sex, curveid=sex, type="binomial",
lowerl=c(-Inf, 0, -Inf),
fct = LL.4(fixed = c(NA,NA,1,NA),
names = c("slope", "lower","upper", "LD50")),
control=drmc(errorm=FALSE))
print(m1)
summary(m1)
# plot model & evaluate model fit
plot(m1,broken= TRUE, xlim=c(0,1000), ylim=c(0,1),yt=c('0.0', 0.25, 0.5 , 0.75, '1.0'), ytlab=c('0', '25', '50', '75', '100'),
xlab = "x",
ylab = "y",
cex = 1,
cex.axis = 1.5,
cex.lab = 1.8,
col=1,
lwd=2,
legend=FALSE,
legendPos=c(0.8, 1),
type = "average")
# confidence intervals + AIC-value:
cc <- confint(m1)
cc
AIC(m1)
** Dose-response model for L. dolabrata
# import data:
library(readxl)
df <- read_excel("L.dolabrata_sex.xlsx")
View(df)
# change data types:
df$concentration=as.numeric(df$concentration)
df$sex=as.factor(df$sex)
df$total=as.numeric(df$total)
df$total_sex=as.numeric(df$total_sex)
str(df)
# dose-respone model
library(drc)
m1 <- drm(dead_n24/total_sex ~concentration, data = df, weights=total_sex, curveid=sex, type="binomial",
lowerl=c(-Inf, 0, -Inf),
fct = LL.4(fixed = c(NA,NA,1,NA),
names = c("slope", "lower","upper", "LD50")),
control=drmc(errorm=FALSE))
print(m1)
summary(m1)
# plot model & evaluate model fit
plot(m1,broken= TRUE, xlim=c(0,1000), ylim=c(0,1),yt=c('0.0', 0.25, 0.5 , 0.75, '1.0'), ytlab=c('0', '25', '50', '75', '100'),
xlab = "x",
ylab = "y",
cex = 1,
cex.axis = 1.5,
cex.lab = 1.8,
col=1,
lwd=2,
legend=FALSE,
legendPos=c(0.8, 1),
type = "average")
# confidence intervals + AIC-value:
cc <- confint(m1)
cc
AIC(m1)
# calculate LD50 values:
ED(m1, c(50), od=TRUE) # including a correction for potential over dispersion
# compare LD50 values:
compParm(m1, "LD50" , "-", od=TRUE) # comparison of absolute values including potential over dispersion correction
** Dose-response model for M. recticornis
# import data:
library(readxl)
df <- read_excel("M.recticornis_sex_ex_NA.xlsx")
# change data types:
df$concentration=as.numeric(df$concentration)
df$sex=as.factor(df$sex)
df$total=as.numeric(df$total)
df$total_sex=as.numeric(df$total_sex)
str(df)
# dose-respone model
library(drc)
m1 <- drm(dead_n24/total_sex ~concentration, data = df, weights=total_sex, curveid=sex, type="binomial",
lowerl=c(-Inf, 0, -Inf),
fct = LL.4(fixed = c(NA,NA,1,NA),
names = c("slope", "lower","upper", "LD50")),
control=drmc(errorm=FALSE))
print(m1)
summary(m1)
# plot model & evaluate model fit
plot(m1,broken= TRUE, xlim=c(0,1000), ylim=c(0,1),yt=c('0.0', 0.25, 0.5 , 0.75, '1.0'), ytlab=c('0', '25', '50', '75', '100'),
xlab = "x",
ylab = "y",
cex = 1,
cex.axis = 1.5,
cex.lab = 1.8,
col=1,
lwd=2,
legend=FALSE,
legendPos=c(0.8, 1),
type = "average")
# confidence intervals + AIC-value:
cc <- confint(m1)
cc
AIC(m1)
# calculate LD50 values:
ED(m1, c(50), od=TRUE) # including a correction for potential over dispersion
# compare LD50 values:
compParm(m1, "LD50" , "-", od=TRUE) # comparison of absolute values including potential over dispersion correction
